# Multi-modal comparison of primary and stem cell-derived β-cells nominates targets for maturation

**DOI:** 10.64898/2026.06.04.730032

**Authors:** Jasmine Maghera, Cara E. Ellis, Aliya F. Spigelman, Nancy Smith, Shugo Sasaki, Francis C. Lynn, Patrick E. MacDonald

## Abstract

Stem-cell-derived β-like-cells (SCβ-cells) provide a promising platform for diabetes modelling and cell replacement therapy, but their incomplete functional maturation remains a challenge. Here, we compared immature SCβ-cells to human primary β-cells utilizing a multi-omic, single-cell framework integrating patch-clamp electrophysiology with scRNA sequencing (patch-seq), regulatory network inference, and functional phenotyping. Despite low insulin secretion and reduced insulin content, SCβ-cells displayed larger Na^+^ and Ca^2+^ currents and depolarization-induced exocytosis. Ultrastructural and metabolic profiling revealed immature insulin granules, altered mitochondrial morphology, elevated basal respiration and proton leak, and diminished spare respiratory capacity and glucose-responsive metabolism. Patch-seq linked exocytotic activity in SCβ-cells to oxidative phosphorylation and MYC target programs, consistent with incomplete terminal differentiation, whereas SCβ-cells expressing higher levels of mature identity markers showed reduced ion channel hyperactivity. Multi-omics profiling showed that electrophysiological features in SCβ-cells were embedded in transcriptional programs distinct from those of primary β-cells and other endocrine cells. Network control theory nominated SREBP1, an endoplasmic reticulum tethered transcription factor regulating cholesterol and lipid homeostasis, as a promising candidate involved in this immature state. Inhibition of cholesterol trafficking increased SREBF1 expression and shifted metabolic and transcriptional features towards a more mature β-like state. These data identify potential targets and pathways that can be leveraged to improve SCβ-cell maturation and validate cholesterol and lipid homeostasis through the SREBP1 axis as one such candidate.
