## Supplementary material for "Multi-modal comparison of primary and stem cell-derived β-cells nominates targets for maturation": Suppl Table 3

### Sheet: Supplementary_Table3
Supplementary Table 3.
TF	mean_delta	sd_delta	n_top	stability	influence_direction
SREBF1(+)	-0.0177788	0.00111825	10	894.256	Beta
NFE2L1(+)	-0.0149853	0.00136293	10	733.716	Beta
SREBF2(+)	-0.0128667	0.00116235	10	860.326	Beta
ETV5(+)	-0.0123535	0.00103376	10	967.341	Beta
RXRG(+)	-0.0103909	0.000949	10	1053.92	Beta
EPAS1(+)	-0.00992108	0.000974	10	1027.03	Beta
XBP1(+)	-0.0098253	0.00166958	10	598.953	Beta
HBP1(+)	0.00960743	0.00121894	10	820.384	SCB
GATA4(+)	-0.00953952	0.00152261	10	656.767	Beta
HTATIP2(+)	-0.00933087	0.00209544	10	477.227	Beta
MNX1(+)	0.0091787	0.00113287	10	882.715	SCB
ETV1(+)	-0.00864661	0.00103773	10	963.642	Beta
NEUROD1(+)	-0.0078636	0.00111201	10	899.272	Beta
GLIS2(+)	0.00756462	0.00113461	10	881.361	SCB
ZNF76(+)	-0.00743434	0.00118935	10	840.797	Beta
MZF1(+)	-0.00739809	0.000636	10	1573.34	Beta
HOXB5(+)	-0.00731185	0.00116952	10	855.052	Beta
MAX(+)	0.00726799	0.000974	10	1026.88	SCB
PDX1(+)	-0.00655002	0.00113073	10	884.381	Beta
ETV2(+)	-0.00631924	0.00141733	10	705.551	Beta
MTF1(+)	0.00631538	0.00190388	10	525.242	SCB
FOS(+)	-0.0061934	0.000956	10	1045.98	Beta
ZNF516(+)	0.00613639	0.000997	10	1003.38	SCB
NFYC(+)	-0.00594804	0.000884	10	1131.19	Beta
ZNF580(+)	-0.0058585	0.00145534	10	687.123	Beta
OTX1(+)	-0.00562217	0.00112545	10	888.536	Beta
ELF2(+)	0.00556424	0.00165468	10	604.347	SCB
CLOCK(+)	0.00549461	0.000811	10	1232.43	SCB
TFDP1(+)	-0.00540935	0.00110109	10	908.194	Beta
ZNF567(+)	-0.00534394	0.000156	10	6425.01	Beta
FOSL2(+)	-0.00521199	0.000658	10	1518.63	Beta
MAFA(+)	-0.00519924	0.000902	10	1108.1	Beta
RREB1(+)	0.00513644	0.00104957	10	952.77	SCB
CREB3L2(+)	0.00508351	0.00110301	10	906.613	SCB
ILF2(+)	-0.00497905	0.00148783	10	672.119	Beta
JUND(+)	-0.00490923	0.00132337	10	755.647	Beta
VAX2(+)	-0.00486342	0.00129206	10	773.958	Beta
ZNF202(+)	-0.00482789	0.0011265	10	887.709	Beta
CEBPG(+)	-0.00481787	0.000605	10	1653.22	Beta
MAFB(+)	0.00481179	0.00130173	10	768.206	SCB
ARNT(+)	0.00478798	0.000929	10	1076.46	SCB
MLX(+)	0.00474742	0.000748	10	1336.99	SCB
POU2F1(+)	-0.0047051	0.000626	10	1597.57	Beta
YY1(+)	-0.00457512	0.000621	10	1609.94	Beta
PBX1(+)	-0.00445725	0.000904	10	1105.83	Beta
HEY1(+)	0.00445189	0.00115979	10	862.223	SCB
GATA6(+)	-0.0044328	0.000937	10	1067.12	Beta
ZNF518A(+)	0.00442736	0.00084	10	1190.67	SCB
IRF3(+)	-0.0043973	0.00129256	10	773.657	Beta
ATF2(+)	-0.00429632	0.00108521	10	921.483	Beta
MAFF(+)	-0.0042867	0.00071	10	1407.89	Beta
KLF7(+)	0.00425107	0.00119472	10	837.018	SCB
KLF3(+)	-0.00420301	0.00124611	10	802.5	Beta
SMAD5(+)	0.00417408	0.00127482	10	784.426	SCB
CHD1(+)	-0.00405566	0.00109912	10	909.817	Beta
ATF3(+)	-0.00402445	0.000667	10	1500.26	Beta
ETV6(+)	0.00390477	0.000845	10	1183.7	SCB
JUN(+)	-0.00380156	0.00144244	10	693.268	Beta
HSF1(+)	0.00380148	0.00114486	10	873.469	SCB
NFKB1(+)	0.00374031	0.000946	10	1057.42	SCB
PPARG(+)	0.0037253	NA	10	NA	SCB
HEY2(+)	-0.00372191	0.00037	10	2703.77	Beta
VSX2(+)	-0.00367772	0.000908	10	1101.67	Beta
ZNF317(+)	-0.00366947	0.00198671	10	503.345	Beta
NFIC(+)	0.00364622	0.0012499	10	800.067	SCB
FOXA2(+)	0.00362544	0.00120318	10	831.128	SCB
KMT2B(+)	0.0036186	0.000715	10	1399.19	SCB
KLF4(+)	-0.0034748	0.000911	10	1098.03	Beta
FEV(+)	-0.00347009	0.00181126	10	552.102	Beta
BPTF(+)	0.00346015	0.00198729	10	503.198	SCB
STAT1(+)	-0.00331468	0.00101779	10	982.519	Beta
SIX3(+)	-0.00329924	0.00073	10	1369.99	Beta
MAF(+)	0.00322723	0.00134111	10	745.648	SCB
THAP11(+)	-0.00321864	0.000651	10	1535.65	Beta
CREB1(+)	0.00310265	0.00140163	10	713.457	SCB
ZBTB7A(+)	0.00308901	0.000756	10	1323.34	SCB
TEAD4(+)	-0.00307831	0.00176817	10	565.556	Beta
ZNF429(+)	0.00292551	0.00117332	10	852.283	SCB
ZBTB20(+)	-0.00283358	0.00114132	10	876.179	Beta
HCFC1(+)	0.00261693	0.00086	10	1163.12	SCB
ATF4(+)	-0.00260178	0.00107137	10	933.385	Beta
MEIS1(+)	-0.00257065	0.000777	10	1286.31	Beta
ZFP1(+)	-0.0025643	0.00105505	10	947.818	Beta
SP4(+)	0.00256214	0.00102749	10	973.25	SCB
ARX(+)	-0.0025035	0.00188748	10	529.806	Beta
ELF4(+)	-0.00249442	0.000805	10	1241.57	Beta
ZBTB14(+)	0.00244604	0.00154432	10	647.535	SCB
BHLHE41(+)	-0.0024233	0.000805	10	1242.59	Beta
TCF12(+)	0.00237069	0.000973	10	1027.57	SCB
RFX5(+)	-0.0023328	0.000966	10	1035.07	Beta
CREM(+)	0.00231091	0.00097	10	1030.87	SCB
ZFP57(+)	-0.00227555	0.00101721	10	983.082	Beta
GABPA(+)	-0.00225786	0.00163405	10	611.976	Beta
ELK3(+)	-0.00225472	0.000732	10	1366.4	Beta
ELF3(+)	0.0022311	0.00157867	10	633.445	SCB
PHF20(+)	0.00219529	0.000714	10	1400.76	SCB
LMX1A(+)	0.00212365	0.000895	10	1117.67	SCB
HNF4A(+)	-0.00211934	0.000855	10	1169.57	Beta
SOX5(+)	-0.00207849	0.000637	10	1569.3	Beta
CDX2(+)	-0.00203345	0.000377	10	2653.41	Beta
GMEB1(+)	-0.00202638	0.000721	10	1387.83	Beta
ETS1(+)	-0.00201753	0.000284	10	3525.53	Beta
RXRA(+)	0.00191493	0.00142297	10	702.754	SCB
SP1(+)	0.0019067	0.0012508	10	799.488	SCB
ZBTB12(+)	-0.00187641	0.00204282	10	489.518	Beta
ZSCAN29(+)	-0.0017583	0.00174511	10	573.029	Beta
ZNF595(+)	-0.00173484	0.000263	10	3803.72	Beta
KLF16(+)	-0.00168468	0.00186313	10	536.732	Beta
ZNF354C(+)	-0.00168465	0.00151091	10	661.854	Beta
OVOL2(+)	0.00167831	0.000715	10	1398.26	SCB
NR2C2(+)	-0.00167064	0.000352	10	2836.95	Beta
FOSB(+)	-0.00161882	0.000713	10	1403.42	Beta
RFX3(+)	-0.00159177	0.000587	10	1704.17	Beta
ELF1(+)	0.00149141	0.00137515	10	727.195	SCB
NFE2L2(+)	0.00145508	0.00132192	10	756.478	SCB
NFIA(+)	-0.00137187	0.00120933	10	826.905	Beta
TFE3(+)	0.00137123	0.000857	10	1166.7	SCB
FOXP4(+)	-0.00137099	0.000439	10	2276.69	Beta
CTCFL(+)	0.00137085	0.000473	10	2113.89	SCB
DDIT3(+)	-0.00132197	0.00052	10	1924	Beta
ETV4(+)	0.00131464	0.000472	10	2118.04	SCB
FOXO1(+)	0.00128008	0.000791	10	1264.32	SCB
MYCN(+)	0.00127905	NA	10	NA	SCB
IRF5(+)	-0.00125483	0.000605	10	1651.65	Beta
HMG20B(+)	0.00124161	0.0015017	10	665.913	SCB
ERF(+)	0.0012397	0.000705	10	1417.48	SCB
TCF3(+)	-0.00117289	0.00062	10	1612.94	Beta
IKZF2(+)	0.0011558	0.000701	10	1427.54	SCB
TAF6(+)	-0.0011528	0.000853	10	1172.84	Beta
ZNF639(+)	0.00114126	0.000803	10	1246.1	SCB
ELK1(+)	-0.00114119	0.000655	10	1526.87	Beta
NKX6-1(+)	0.00106956	0.000935	10	1069.17	SCB
MAFG(+)	0.00105149	0.00131036	10	763.151	SCB
STAT6(+)	-0.00103637	0.000967	10	1034.12	Beta
MYC(+)	-0.00100669	0.00081	10	1235.1	Beta
IRF6(+)	-0.000981	0.000321	10	3115.18	Beta
ZNF354A(+)	-0.000972	NA	10	NA	Beta
BCLAF1(+)	0.000938	0.00161142	10	620.569	SCB
ETV3(+)	-0.000895	0.00280115	10	356.996	Beta
CEBPB(+)	0.000809	0.000856	10	1168.42	SCB
ZNF559(+)	0.0008	0.00118711	10	842.38	SCB
NR5A2(+)	-0.000771	0.000156	10	6415	Beta
ISL1(+)	0.00077	0.000672	10	1488.32	SCB
ZNF880(+)	-0.000755	0.000988	10	1012.16	Beta
HNF1B(+)	0.000667	0.000473	10	2112.68	SCB
FOXO3(+)	0.000654	0.000882	10	1133.31	SCB
DBP(+)	-0.00065	0.00109088	10	916.694	Beta
ATF7(+)	-0.00065	0.000484	10	2067.89	Beta
ARNTL2(+)	-0.000646	0.000461	10	2170.83	Beta
EP300(+)	-0.000631	3.61e-05	10	27714.2	Beta
RARA(+)	-0.000626	0.000134	10	7456.25	Beta
HLTF(+)	-0.000621	0.000624	10	1602.54	Beta
ZNF770(+)	-0.000619	0.000563	10	1775.43	Beta
FOXN2(+)	0.000609	0.00172525	10	579.625	SCB
ING4(+)	0.000582	0.000816	10	1225.77	SCB
ZNF345(+)	-0.000558	7.75e-05	10	12910.5	Beta
TFEB(+)	-0.000549	0.000163	10	6136	Beta
SRY(+)	-0.000514	2.42e-05	10	41257.2	Beta
RFX1(+)	-0.000503	0.000312	10	3204.97	Beta
MAFK(+)	-0.000457	0.00142166	10	703.401	Beta
TBP(+)	0.000434	NA	10	NA	SCB
SOX15(+)	0.000389	0.000437	10	2286.95	SCB
USF1(+)	0.000361	0.000678	10	1475.55	SCB
HES1(+)	-0.000319	0.00135082	10	740.293	Beta
BCL6(+)	-0.0003	0.00025	10	4006.68	Beta
CREB3(+)	-0.00023	0.000973	10	1028.21	Beta
DRAP1(+)	0.000224	0.00226155	10	442.174	SCB
ZNF646(+)	-0.000221	0.00032	10	3124.39	Beta
FOXJ3(+)	-0.000186	0.0010997	10	909.336	Beta
BACH1(+)	0.000166	0.000676	10	1478.96	SCB
SMAD4(+)	0.000149	0.00178175	10	561.247	SCB
ZNF556(+)	-0.000122	0.000382	10	2619.4	Beta
RFXANK(+)	0.000102	0.00104853	10	953.72	SCB
EHF(+)	-8.59e-05	0.000433	10	2309.03	Beta
ZNF571(+)	7.35e-05	0.000756	10	1323.38	SCB
YY2(+)	6.36e-05	0.000456	10	2192.9	SCB
ETV7(+)	5.98e-05	0.000499	10	2004.66	SCB
HES5(+)	-1.6e-05	0.000408	10	2452.38	Beta
IRF1(+)	-9.98e-06	0.000226	10	4425.43	Beta
ARID5A(+)	NA	NA	10	NA	Equal
ASCL1(+)	NA	NA	10	NA	Equal
ATF1(+)	NA	NA	4	NA	Equal
BCL11A(+)	NA	NA	10	NA	Equal
BHLHE40(+)	NA	NA	10	NA	Equal
CHD2(+)	NA	NA	10	NA	Equal
CHURC1(+)	NA	NA	10	NA	Equal
CTBP1(+)	NA	NA	10	NA	Equal
E2F1(+)	NA	NA	10	NA	Equal
E2F5(+)	NA	NA	10	NA	Equal
E2F6(+)	NA	NA	10	NA	Equal
ESRRA(+)	NA	NA	6	NA	Equal
FOXA1(+)	NA	NA	10	NA	Equal
FOXP3(+)	NA	NA	10	NA	Equal
GABPB1(+)	NA	NA	10	NA	Equal
GFI1B(+)	NA	NA	7	NA	Equal
GMEB2(+)	NA	NA	10	NA	Equal
GTF2IRD1(+)	NA	NA	10	NA	Equal
HES6(+)	NA	NA	10	NA	Equal
HMGA1(+)	NA	NA	10	NA	Equal
HNF4G(+)	NA	NA	3	NA	Equal
HOXB2(+)	NA	NA	10	NA	Equal
HOXB4(+)	NA	NA	10	NA	Equal
HOXD12(+)	NA	NA	10	NA	Equal
IRF2(+)	NA	NA	1	NA	Equal
IRF7(+)	NA	NA	10	NA	Equal
KLF13(+)	NA	NA	10	NA	Equal
KLF6(+)	NA	NA	10	NA	Equal
LHX5(+)	NA	NA	1	NA	Equal
MESP1(+)	NA	NA	10	NA	Equal
MITF(+)	NA	NA	10	NA	Equal
MNT(+)	NA	NA	6	NA	Equal
MXD3(+)	NA	NA	10	NA	Equal
MXD4(+)	NA	NA	10	NA	Equal
MXI1(+)	NA	NA	10	NA	Equal
NANOGP8(+)	NA	NA	10	NA	Equal
NCOA1(+)	NA	NA	10	NA	Equal
NFATC3(+)	NA	NA	10	NA	Equal
NFIL3(+)	NA	NA	10	NA	Equal
NFYA(+)	NA	NA	10	NA	Equal
NR2F2(+)	NA	NA	10	NA	Equal
NR2F6(+)	NA	NA	10	NA	Equal
PAX4(+)	NA	NA	10	NA	Equal
PBX3(+)	NA	NA	10	NA	Equal
PGR(+)	NA	NA	10	NA	Equal
PRDM5(+)	NA	NA	3	NA	Equal
PURA(+)	NA	NA	10	NA	Equal
RARG(+)	NA	NA	10	NA	Equal
RBPJ(+)	NA	NA	2	NA	Equal
RFX2(+)	NA	NA	10	NA	Equal
RUNX1(+)	NA	NA	10	NA	Equal
RUNX3(+)	NA	NA	10	NA	Equal
SIRT6(+)	NA	NA	2	NA	Equal
SMAD1(+)	NA	NA	10	NA	Equal
SMAD3(+)	NA	NA	10	NA	Equal
SMARCA5(+)	NA	NA	8	NA	Equal
SNAI3(+)	NA	NA	10	NA	Equal
SOX13(+)	NA	NA	10	NA	Equal
SOX2(+)	NA	NA	10	NA	Equal
SOX9(+)	NA	NA	10	NA	Equal
SP140(+)	NA	NA	10	NA	Equal
SP2(+)	NA	NA	1	NA	Equal
STAT2(+)	NA	NA	10	NA	Equal
TAF1(+)	NA	NA	10	NA	Equal
TCF7(+)	NA	NA	10	NA	Equal
TEF(+)	NA	NA	10	NA	Equal
TFAP4(+)	NA	NA	10	NA	Equal
TFCP2(+)	NA	NA	10	NA	Equal
TLX2(+)	NA	NA	10	NA	Equal
VDR(+)	NA	NA	10	NA	Equal
ZBED1(+)	NA	NA	10	NA	Equal
ZBED5(+)	NA	NA	10	NA	Equal
ZBTB1(+)	NA	NA	10	NA	Equal
ZBTB21(+)	NA	NA	10	NA	Equal
ZBTB25(+)	NA	NA	10	NA	Equal
ZEB2(+)	NA	NA	1	NA	Equal
ZFP42(+)	NA	NA	10	NA	Equal
ZFX(+)	NA	NA	10	NA	Equal
ZNF100(+)	NA	NA	10	NA	Equal
ZNF12(+)	NA	NA	10	NA	Equal
ZNF143(+)	NA	NA	10	NA	Equal
ZNF148(+)	NA	NA	10	NA	Equal
ZNF2(+)	NA	NA	5	NA	Equal
ZNF200(+)	NA	NA	10	NA	Equal
ZNF22(+)	NA	NA	10	NA	Equal
ZNF225(+)	NA	NA	4	NA	Equal
ZNF281(+)	NA	NA	10	NA	Equal
ZNF296(+)	NA	NA	10	NA	Equal
ZNF3(+)	NA	NA	10	NA	Equal
ZNF324(+)	NA	NA	1	NA	Equal
ZNF333(+)	NA	NA	10	NA	Equal
ZNF334(+)	NA	NA	10	NA	Equal
ZNF33A(+)	NA	NA	10	NA	Equal
ZNF394(+)	NA	NA	10	NA	Equal
ZNF420(+)	NA	NA	5	NA	Equal
ZNF432(+)	NA	NA	10	NA	Equal
ZNF467(+)	NA	NA	10	NA	Equal
ZNF480(+)	NA	NA	10	NA	Equal
ZNF655(+)	NA	NA	10	NA	Equal
ZNF672(+)	NA	NA	2	NA	Equal
ZNF761(+)	NA	NA	10	NA	Equal
ZNF836(+)	NA	NA	10	NA	Equal
ZNF91(+)	NA	NA	6	NA	Equal
