## Supplementary material for "Multi-modal comparison of primary and stem cell-derived β-cells nominates targets for maturation": Suppl Table 5

### Sheet: 260407_supplementary_Table5
Supplementary Table 5.
TF	ControlEnergy	Mean_Rank_Impact	SD_Rank_Impact	Mean_Rank_Cosine	SD_Rank_Cosine	AUC_scb	AUC_beta	AUC_diff	CompositeScore	log10Energy	Quadrant	GRN_Degree	mean_delta	sd_delta	n_top	stability	influence_direction	StabilityBin	label_flag
HDX	0.00341575	203.47	1.78351	204.01	3.88599	0.0320826	0.0437467	0.0116642	1.43139	-2.46651	Low Energy, Low Impact	404	0	NA	NA	0	None	High	FALSE
ZNF296	0.00768444	203.69	12.5551	203.39	5.30846	0.0307963	0.0257399	-0.00505638	0.635674	-2.11439	Low Energy, Low Impact	607	0	NA	10	0	Equal	High	FALSE
POU2F1	0.00861193	204.07	2.35812	204.92	4.8277	0.0423331	0.0690707	0.0267375	0.56617	-2.0649	Low Energy, Low Impact	621	-0.0047051	0.000625952	10	1597.57	Beta	Low	FALSE
IRF9	0.0259784	200.83	2.23406	192.75	5.35295	0.00509586	0.0336563	0.0285604	0.190715	-1.58539	Low Energy, Low Impact	468	0	NA	NA	0	None	High	FALSE
ZBTB1	0.0519624	206.4	1.27128	210.9	4.41645	0.0323759	0.0389675	0.00659158	0.0927885	-1.28431	Low Energy, Low Impact	624	0	NA	10	0	Equal	High	FALSE
SMAD1	0.0600744	199.51	2.32029	196.09	3.46729	0.0666856	0.0727014	0.00601577	0.0830171	-1.22131	Low Energy, Low Impact	617	0	NA	10	0	Equal	High	FALSE
ZFX	0.0619687	207.26	2.31648	217.55	5.25198	0.0661268	0.0870577	0.0209309	0.0774845	-1.20783	Low Energy, Low Impact	707	0	NA	10	0	Equal	High	FALSE
FOXP4	0.0679392	206.32	3.98705	207.28	5.21861	0.046569	0.0385635	-0.00800549	0.0709956	-1.16788	Low Energy, Low Impact	1282	-0.00137099	0.000439234	10	2276.69	Beta	Low	FALSE
ZFP42	0.0878805	207.27	7.65923	205.22	5.10413	0.0506434	0.0147725	-0.035871	0.0546356	-1.05611	Low Energy, Low Impact	372	0	NA	10	0	Equal	High	FALSE
ETV5	0.103609	203.35	35.1572	203.16	4.43749	0.0820191	0.117022	0.0350032	0.0472304	-0.984601	Low Energy, Low Impact	1035	-0.0123535	0.00103376	10	967.341	Beta	Medium	FALSE
EOMES	0.14422	197.9	2.87974	156.19	8.08377	0.0219183	0.0188171	-0.00310119	0.0348607	-0.840974	Low Energy, Low Impact	581	0	NA	NA	0	None	High	FALSE
ZNF202	0.167849	196.58	2.49112	190.34	5.19755	0.0548471	0.0448837	-0.00996341	0.0301533	-0.77508	Low Energy, Low Impact	617	-0.00482789	0.0011265	10	887.709	Beta	Medium	FALSE
KLF7	0.191594	194.31	19.7559	199.3	5.33239	0.0557789	0.0823086	0.0265297	0.0267233	-0.717617	Low Energy, Low Impact	757	0.00425107	0.00119472	10	837.018	SCB	Medium	FALSE
ZNF224	0.241426	210.79	3.57967	224.28	6.20863	0.00811992	0.0123553	0.00423536	0.0195573	-0.617217	Low Energy, Low Impact	444	0	NA	NA	0	None	High	FALSE
ZNF33A	0.248906	197.11	3.15555	192.1	4.91236	0.0976025	0.110127	0.0125242	0.0202794	-0.603964	Low Energy, Low Impact	1026	0	NA	10	0	Equal	High	FALSE
HLTF	0.265403	196.75	5.74786	198.23	5.17932	0.110195	0.118369	0.00817356	0.0190536	-0.576095	Low Energy, Low Impact	983	-0.000620842	0.000624009	10	1602.54	Beta	Low	FALSE
GTF2IRD1	0.322765	211.19	3.62008	214.1	4.43471	0.0365527	0.0470955	0.0105428	0.0146012	-0.491114	Low Energy, Low Impact	658	0	NA	10	0	Equal	High	FALSE
ETV7	0.378001	211.21	9.32716	208.65	4.85002	0.0207044	0.0350259	0.0143215	0.0124664	-0.422507	Low Energy, Low Impact	525	5.98332e-05	0.000498837	10	2004.66	SCB	Low	FALSE
ZBED1	0.406881	213.17	3.06184	219.78	5.5824	0.00665896	0.0224926	0.0158336	0.0114755	-0.390532	Low Energy, Low Impact	582	0	NA	10	0	Equal	High	FALSE
CHD1	0.462069	213.53	3.70218	212.85	3.80158	0.0569988	0.0760557	0.0190569	0.010088	-0.335293	Low Energy, Low Impact	1039	-0.00405565	0.00109912	10	909.817	Beta	Medium	FALSE
SMAD3	0.476355	213.65	2.61841	232.18	3.1571	0.0818844	0.0302121	-0.0516723	0.00977997	-0.322069	Low Energy, Low Impact	585	0	NA	10	0	Equal	High	FALSE
TFDP1	0.510242	215.44	14.6738	206.86	4.71623	0.0891167	0.131408	0.0422918	0.00905494	-0.292224	Low Energy, Low Impact	1764	-0.00540935	0.00110109	10	908.194	Beta	Medium	FALSE
ZBTB12	0.659868	215.82	3.31016	245.65	2.90028	0.0191285	0.0761376	0.0570091	0.00698945	-0.180543	Low Energy, Low Impact	298	-0.00187641	0.00204282	10	489.518	Beta	High	FALSE
SP140	0.663255	192.74	1.43984	166.83	6.72258	0.0348993	0.0404401	0.00554082	0.00778215	-0.17832	Low Energy, Low Impact	642	0	NA	10	0	Equal	High	FALSE
KLF4	0.820102	215.89	9.32889	210.18	5.58747	0.0141912	0.0107081	-0.00348316	0.00562202	-0.0861324	Low Energy, Low Impact	526	-0.0034748	0.00091072	10	1098.03	Beta	Low	FALSE
CREM	0.82442	218.24	6.64104	225.24	8.76301	0.105516	0.101768	-0.00374792	0.00553262	-0.0838513	Low Energy, Low Impact	1026	0.00231091	0.000970055	10	1030.87	SCB	Low	FALSE
ELK3	0.846756	189.08	19.5105	200.07	6.25268	0.0189018	0.0196628	0.000761053	0.00621305	-0.0722418	Low Energy, Low Impact	420	-0.00225472	0.00073185	10	1366.4	Beta	Low	FALSE
E2F6	0.867302	190.65	4.14479	193.21	3.31295	0.0744984	0.0997173	0.0252189	0.00601617	-0.0618295	Low Energy, Low Impact	797	0	NA	10	0	Equal	High	FALSE
HES1	1.04608	218.91	3.4026	221.66	4.82045	0.0363486	0.0468714	0.0105228	0.00434699	0.0195657	Low Energy, Low Impact	902	-0.000318925	0.00135082	10	740.293	Beta	Medium	FALSE
ZNF143	1.05698	189.39	1.23824	161.66	6.70628	0.0214359	0.0179732	-0.00346269	0.0049692	0.0240688	Low Energy, Low Impact	448	0	NA	10	0	Equal	High	FALSE
ZNF22	1.09892	187.83	5.32586	188.8	4.61224	0.0104566	0.00957236	-0.000884259	0.00481906	0.0409665	Low Energy, Low Impact	883	0	NA	10	0	Equal	High	FALSE
RFXANK	1.13924	189.77	5.33116	186.84	5.71852	0.0565983	0.0597057	0.00310742	0.00460125	0.0566136	Low Energy, Low Impact	771	0.000102151	0.00104853	10	953.72	SCB	Medium	FALSE
NR2F2	1.1581	219.91	2.44162	232.99	3.50611	0.022603	0.0330156	0.0104126	0.00390874	0.0637478	Low Energy, Low Impact	710	0	NA	10	0	Equal	High	FALSE
ZNF2	1.16486	189.42	5.12506	187.46	6.29962	0.0431272	0.0393536	-0.00377357	0.00450829	0.0662755	Low Energy, Low Impact	489	0	NA	5	0	Equal	High	FALSE
MAFG	1.20866	220.65	3.40936	227.38	4.26349	0.0582156	0.0489001	-0.00931544	0.00373274	0.0823041	Low Energy, Low Impact	1106	0.0010515	0.00131036	10	763.151	SCB	Medium	FALSE
ARNT	1.22823	221.25	3.30709	233.65	4.81868	0.0705237	0.15809	0.0875664	0.00366334	0.0892809	Low Energy, Low Impact	917	0.00478798	0.000928975	10	1076.46	SCB	Low	FALSE
ZNF354C	1.28794	187.76	2.57462	157.54	7.94987	0.0379082	0.0532736	0.0153654	0.00411335	0.109894	Low Energy, Low Impact	706	-0.00168465	0.00151091	10	661.854	Beta	Medium	FALSE
ZBTB25	1.37784	188	7.75379	193.96	5.55763	0.0363248	0.0471264	0.0108016	0.00384007	0.139199	Low Energy, Low Impact	693	0	NA	10	0	Equal	High	FALSE
HMG20B	1.44813	221.24	6.52752	220.24	6.91086	0.0293649	0.0416942	0.0123293	0.00310721	0.160807	Low Energy, Low Impact	1102	0.0012416	0.0015017	10	665.913	SCB	Medium	FALSE
IRF2	1.74804	224.51	2.83732	250.29	3.46205	0.0349631	0.0283576	-0.00660552	0.00253678	0.242551	Low Energy, Low Impact	545	0	NA	1	0	Equal	High	FALSE
SMARCA5	1.8533	185.04	6.2715	175.72	8.92967	0.0624329	0.0616764	-0.000756469	0.00290033	0.267946	Low Energy, Low Impact	1700	0	NA	8	0	Equal	High	FALSE
SMAD4	1.87234	224	2.42045	233.97	4.42777	0.0702733	0.090833	0.0205597	0.00237373	0.272385	Low Energy, Low Impact	785	0.000148915	0.00178175	10	561.247	SCB	Medium	FALSE
ZNF233	1.89885	184.38	3.30222	115.71	5.2422	0.0461045	0.0185001	-0.0276044	0.00284083	0.278491	Low Energy, Low Impact	366	0	NA	NA	0	None	High	FALSE
HOXB2	1.98751	183.85	3.18575	163.27	6.28427	0.0798387	0.0715279	-0.00831074	0.00272189	0.29831	Low Energy, Low Impact	476	0	NA	10	0	Equal	High	FALSE
ZNF571	2.44139	226.77	1.95843	238.11	2.08358	0.041627	0.0776798	0.0360528	0.00179831	0.387638	Low Energy, Low Impact	496	7.35023e-05	0.000755641	10	1323.38	SCB	Low	FALSE
THRB	2.44556	181.26	2.22302	153.14	5.55236	0.0181536	0.02991	0.0117564	0.00224352	0.388379	Low Energy, Low Impact	394	0	NA	NA	0	None	High	FALSE
EPAS1	2.46406	182	4.16576	178.09	5.81203	0.112666	0.180171	0.0675051	0.00221768	0.391651	Low Energy, Low Impact	1319	-0.00992109	0.000973677	10	1027.03	Beta	Low	FALSE
VAX2	2.53852	180.92	2.93595	119.45	5.48345	0.0347104	0.0638888	0.0291784	0.0021654	0.404581	Low Energy, Low Impact	443	-0.00486342	0.00129206	10	773.958	Beta	Medium	FALSE
TEF	2.71132	225.37	11.4085	214.51	5.1	0.0126045	0.0461334	0.0335289	0.0016293	0.43318	Low Energy, Low Impact	419	0	NA	10	0	Equal	High	FALSE
RFX1	3.07891	228.33	8.67139	223.34	8.77694	0.0781636	0.0897967	0.0116331	0.00141626	0.488397	Low Energy, Low Impact	521	-0.000503246	0.000312016	10	3204.97	Beta	Low	FALSE
RXRB	3.21908	177.55	2.62226	140.93	4.21459	0.0399864	0.0768047	0.0368183	0.00173984	0.507732	Low Energy, Low Impact	861	0	NA	NA	0	None	High	FALSE
KLF6	3.5927	176.37	1.48837	151.13	3.59195	0.0259143	0.0080296	-0.0178847	0.00156927	0.555421	Low Energy, Low Impact	1379	0	NA	10	0	Equal	High	FALSE
ILF2	4.00799	185.78	45.9823	201.42	9.9465	0.135716	0.166511	0.0307946	0.0013358	0.602927	Low Energy, Low Impact	2834	-0.00497905	0.00148783	10	672.119	Beta	Medium	FALSE
HMGA1	4.02155	175.88	4.45013	143.11	7.76927	0.0485631	0.0303043	-0.0182589	0.00140581	0.604394	Low Energy, Low Impact	1053	0	NA	10	0	Equal	High	FALSE
LHX5	4.12435	231.57	2.61795	245.77	3.04463	0.0217523	0.0521563	0.030404	0.00104253	0.615356	Low Energy, Low Impact	283	0	NA	1	0	Equal	High	FALSE
CTBP1	4.37942	232.58	4.13211	251.2	4.79688	0.143736	0.170648	0.0269119	0.000977569	0.641417	Low Energy, Low Impact	3438	0	NA	10	0	Equal	High	FALSE
ZFP57	4.48919	232.01	3.90155	229.55	4.34003	0.0150381	0.0225591	0.00752098	0.000955999	0.652168	Low Energy, Low Impact	360	-0.00227555	0.00101721	10	983.082	Beta	Medium	FALSE
E2F1	4.51323	233.24	6.53216	219.12	6.21058	0.0504359	0.0149181	-0.0355177	0.000945914	0.654487	Low Energy, Low Impact	357	0	NA	10	0	Equal	High	FALSE
SOX2	4.65709	233.36	2.2631	243.71	2.28873	0.0137425	0.0238922	0.0101497	0.000916225	0.668114	Low Energy, Low Impact	585	0	NA	10	0	Equal	High	FALSE
SOX6	4.71624	172.63	4.06675	155.37	8.80387	0.0178024	0.0322214	0.014419	0.00122118	0.673596	Low Energy, Low Impact	965	0	NA	NA	0	None	High	FALSE
MXI1	4.85724	172.83	6.83877	164.05	9.83847	0.0632067	0.154911	0.0917045	0.00118436	0.68639	Low Energy, Low Impact	856	0	NA	10	0	Equal	High	FALSE
NFYC	4.88378	171.62	10.9182	183	6.52888	0.0879648	0.120965	0.0329997	0.00118619	0.688756	Low Energy, Low Impact	906	-0.00594804	0.000884023	10	1131.19	Beta	Low	FALSE
ZNF480	4.91015	172.85	1.25025	118.04	8.10028	0.0207735	0.0320628	0.0112892	0.00117147	0.691095	Low Energy, Low Impact	610	0	NA	10	0	Equal	High	FALSE
ESRRA	4.97334	234.38	3.66468	250.65	4.49326	0.0254515	0.0338222	0.00837073	0.000854245	0.696648	Low Energy, Low Impact	709	0	NA	6	0	Equal	High	FALSE
ZNF770	5.20764	234.82	3.39453	239.2	1.88562	0.0312433	0.0931683	0.0619249	0.000814288	0.716641	Low Energy, Low Impact	782	-0.000619107	0.000563243	10	1775.43	Beta	Low	FALSE
SP4	5.43035	233.07	14.767	211.96	5.26839	0.0803966	0.0643195	-0.0160771	0.000786731	0.734828	Low Energy, Low Impact	855	0.00256214	0.00102748	10	973.25	SCB	Medium	FALSE
SNAI3	5.96267	236.84	2.25953	256.53	2.56415	0.0557595	0.0314411	-0.0243184	0.000705139	0.775441	Low Energy, Low Impact	434	0	NA	10	0	Equal	High	FALSE
HOXB3	6.18933	169.07	5.62328	125.59	6.85653	0.0339034	0.0336514	-0.000251945	0.000950011	0.791644	Low Energy, Low Impact	449	0	NA	NA	0	None	High	FALSE
BHLHE40	6.23365	168.85	8.97738	181.39	5.35204	0.0400217	0.132793	0.0927711	0.000944479	0.794742	Low Energy, Low Impact	685	0	NA	10	0	Equal	High	FALSE
ZNF3	6.25198	168.78	4.06408	166.83	4.77378	0.0611775	0.087217	0.0260395	0.000942097	0.796018	Low Energy, Low Impact	643	0	NA	10	0	Equal	High	FALSE
NFIL3	6.57643	236.59	4.51506	225.13	3.80498	0.0185422	0.0195613	0.00101907	0.000640002	0.81799	Low Energy, Low Impact	499	0	NA	10	0	Equal	High	FALSE
PRDM5	6.90266	166.98	4.21153	59.5	3.46556	0.010489	0.0514976	0.0410086	0.000862434	0.839016	Low Energy, Low Impact	368	0	NA	3	0	Equal	High	FALSE
ZBTB21	7.06923	166.05	5.91416	173.35	5.4576	0.0676968	0.100741	0.0330446	0.000846801	0.849372	Low Energy, Low Impact	474	0	NA	10	0	Equal	High	FALSE
ZNF148	7.13594	166.1	2.94564	106	4.54606	0.0473456	0.0429275	-0.00441805	0.000838633	0.853451	Low Energy, Low Impact	944	0	NA	10	0	Equal	High	FALSE
MYC	7.50222	165.3	6.52036	165.67	7.78766	0.0778215	0.0716288	-0.00619272	0.000801526	0.87519	Low Energy, Low Impact	608	-0.00100669	0.000809649	10	1235.1	Beta	Low	FALSE
HSF1	7.51596	238.81	3.75431	227.18	3.16668	0.185959	0.264163	0.0782041	0.000554815	0.875985	Low Energy, Low Impact	1664	0.00380148	0.00114486	10	873.469	SCB	Medium	FALSE
RBPJ	8.01745	240.14	2.53867	247.9	2.82307	0.059188	0.0341545	-0.0250335	0.000517243	0.904036	Low Energy, Low Impact	947	0	NA	2	0	Equal	High	FALSE
MEIS1	8.17137	238.84	5.65814	223.09	4.6212	0.0783228	0.132953	0.0546307	0.000510251	0.912295	Low Energy, Low Impact	1370	-0.00257065	0.00077742	10	1286.31	Beta	Low	FALSE
ZNF334	8.58631	162.03	2.44311	111.76	7.63448	0.0195072	0.0365806	0.0170734	0.000714375	0.933806	Low Energy, Low Impact	591	0	NA	10	0	Equal	High	FALSE
USF1	9.00384	159.79	6.74094	157.42	7.91391	0.0598189	0.0868697	0.0270508	0.000690738	0.954428	Low Energy, Low Impact	534	0.000360976	0.000677713	10	1475.55	SCB	Low	FALSE
GLIS2	9.047	160.92	19.1747	191.71	4.59973	0.0765908	0.063811	-0.0127798	0.000682645	0.956505	Low Energy, Low Impact	441	0.00756462	0.00113461	10	881.361	SCB	Medium	FALSE
IRF5	9.27211	157.48	16.716	182.57	7.23244	0.040865	0.0562229	0.0153579	0.000680529	0.967179	Low Energy, Low Impact	325	-0.00125483	0.000605455	10	1651.65	Beta	Low	FALSE
ZNF761	9.60395	160.27	5.87557	113.02	6.68328	0.0627017	0.111398	0.0486963	0.000645649	0.98245	Low Energy, Low Impact	472	0	NA	10	0	Equal	High	FALSE
GABPB1	9.65282	158.47	4.45279	137.95	6.86872	0.0617526	0.0675837	0.00583117	0.000649631	0.984654	Low Energy, Low Impact	559	0	NA	10	0	Equal	High	FALSE
ZNF518A	9.73475	160.23	7.14476	159.94	7.25832	0.107462	0.110606	0.00314472	0.000637132	0.988325	Low Energy, Low Impact	955	0.00442736	0.000839867	10	1190.67	SCB	Low	FALSE
MNT	9.94619	158.65	2.35863	42.1	1.71447	0.0192948	0.0292849	0.00999008	0.000629759	0.997657	Low Energy, Low Impact	730	0	NA	6	0	Equal	High	FALSE
HOXD12	10.5616	156.86	3.95689	137.8	4.74395	0.0184786	0.0148591	-0.00361957	0.000599787	1.02373	Low Energy, Low Impact	426	0	NA	10	0	Equal	High	FALSE
BCL11A	10.7291	242.91	2.6096	253.06	3.96403	0.0373637	0.0346261	-0.00273761	0.000382125	1.03057	Low Energy, Low Impact	723	0	NA	10	0	Equal	High	FALSE
FOXO3	10.8161	156.45	6.95058	169.67	6.02026	0.167718	0.139631	-0.0280865	0.000587203	1.03407	Low Energy, Low Impact	766	0.000653938	0.00088237	10	1133.31	SCB	Low	FALSE
CEBPB	10.8714	243.13	3.76763	241.34	3.54828	0.0691651	0.147579	0.0784142	0.000376785	1.03629	Low Energy, Low Impact	733	0.000809312	0.000855858	10	1168.42	SCB	Low	FALSE
ZNF528	11.32	155.49	6.99999	128.08	6.70094	0.0125397	0.0299437	0.017404	0.000564504	1.05385	Low Energy, Low Impact	453	0	NA	NA	0	None	High	FALSE
ZNF317	12.0724	244.3	0.937437	271.82	2.10521	0.0475066	0.0454118	-0.00209481	0.000337684	1.08179	Low Energy, Low Impact	570	-0.00366947	0.00198671	10	503.345	Beta	Medium	FALSE
ZEB2	12.4525	151.21	3.82257	112.17	6.74508	0.00585441	0.0055263	-0.000328111	0.000527593	1.09526	Low Energy, Low Impact	341	0	NA	1	0	Equal	High	FALSE
ZNF354A	12.4865	152.03	5.36441	128.14	5.02523	0.0413686	0.0859797	0.0446111	0.000523339	1.09644	Low Energy, Low Impact	634	-0.00097236	NA	10	0	Beta	High	FALSE
TFAP4	13.0911	151.64	12.7101	188.45	3.93219	0.0345616	0.0122087	-0.0223529	0.000500443	1.11698	Low Energy, Low Impact	445	0	NA	10	0	Equal	High	FALSE
NFKB1	13.196	150.21	5.7354	141.4	4.97062	0.0442786	0.0338592	-0.0104193	0.000501161	1.12044	Low Energy, Low Impact	832	0.00374031	0.000945696	10	1057.42	SCB	Low	FALSE
PBX3	13.8406	149.74	5.04249	91.02	5.34087	0.0456788	0.00987466	-0.0358041	0.000479311	1.14115	Low Energy, High Impact	1136	0	NA	10	0	Equal	High	FALSE
HEY2	13.9738	245.72	2.13712	264.23	2.05409	0.105779	0.0481205	-0.0576586	0.000290056	1.14531	Low Energy, Low Impact	328	-0.00372191	0.000369854	10	2703.77	Beta	Low	FALSE
E2F4	14.607	147.9	4.38662	117.16	5.4988	0.0250462	0.0502488	0.0252026	0.000459773	1.16456	Low Energy, High Impact	888	0	NA	NA	0	None	High	FALSE
ZBED5	14.7402	146.4	3.5391	63.16	3.83951	0.0297918	0.0358145	0.0060227	0.000460256	1.1685	Low Energy, High Impact	1049	0	NA	10	0	Equal	High	FALSE
FOXA2	14.8339	242.25	13.9656	219.13	5.24482	0.0830125	0.107768	0.024756	0.000277135	1.17126	Low Energy, Low Impact	1347	0.00362544	0.00120318	10	831.128	SCB	Medium	FALSE
IRF7	14.9691	146.02	6.03856	140.61	6.26501	0.0308248	0.0725391	0.0417142	0.000454389	1.1752	Low Energy, High Impact	549	0	NA	10	0	Equal	High	FALSE
ZNF324	15.2315	145.79	6.50298	170.12	5.86598	0.0178024	0.0313645	0.0135622	0.000447259	1.18274	Low Energy, High Impact	667	0	NA	1	0	Equal	High	FALSE
DDIT3	15.3115	147.27	9.63878	155.72	9.41102	0.167997	0.179414	0.0114163	0.000440482	1.18502	Low Energy, High Impact	1216	-0.00132196	0.000519751	10	1924	Beta	Low	FALSE
ZNF345	15.3378	145.47	3.22382	37.03	2.49223	0.0225161	0.0702693	0.0477532	0.00044513	1.18576	Low Energy, High Impact	486	-0.000558332	7.74565e-05	10	12910.5	Beta	Low	FALSE
BCLAF1	15.9357	143.34	49.3852	197.26	3.48045	0.0707784	0.0865047	0.0157263	0.000434753	1.20237	Low Energy, High Impact	2645	0.000938238	0.00161142	10	620.569	SCB	Medium	FALSE
RFX3	17.427	141.83	17.3106	182.14	5.47173	0.0364405	0.0621163	0.0256759	0.000401751	1.24122	Low Energy, High Impact	1044	-0.00159177	0.000586797	10	1704.17	Beta	Low	FALSE
ING4	18.7778	139.06	10.0653	173.26	6.19811	0.0359321	0.0546622	0.0187301	0.000380225	1.27364	Low Energy, High Impact	657	0.000581513	0.000815814	10	1225.77	SCB	Low	FALSE
HOXB5	19.1527	139.66	7.27972	167.04	5.49181	0.0365671	0.055652	0.0190849	0.000371192	1.28223	Low Energy, High Impact	274	-0.00731185	0.00116952	10	855.052	Beta	Medium	FALSE
ZNF672	20.0867	138.78	1.84544	35.06	1.05237	0.0414537	0.0452059	0.00375217	0.000356162	1.30291	Low Energy, High Impact	560	0	NA	2	0	Equal	High	FALSE
FOXA1	20.4739	248.92	1.51544	261.55	1.72548	0.0871671	0.014212	-0.0729551	0.000195433	1.3112	Low Energy, Low Impact	1072	0	NA	10	0	Equal	High	FALSE
ZFP1	20.5276	138.27	3.98952	59.9	2.96614	0.0290653	0.0403634	0.0112981	0.000349788	1.31234	Low Energy, High Impact	489	-0.0025643	0.00105505	10	947.818	Beta	Medium	FALSE
ZNF100	20.6822	248.55	1.2008	268.56	1.1039	0.00727952	0.00843794	0.00115842	0.000193752	1.3156	Low Energy, Low Impact	428	0	NA	10	0	Equal	High	FALSE
MITF	20.7925	248.94	6.0383	232.38	7.1078	0.0464089	0.0279031	-0.0185058	0.000192424	1.31791	Low Energy, Low Impact	606	0	NA	10	0	Equal	High	FALSE
ZSCAN29	22.7024	134.46	2.49209	94.1	4.94311	0.0280211	0.0281165	9.54328e-05	0.000325175	1.35607	Low Energy, High Impact	573	-0.0017583	0.00174511	10	573.029	Beta	Medium	FALSE
BACH1	23.0566	133.13	5.29275	122.32	6.3721	0.0370364	0.0583392	0.0213028	0.000323354	1.3628	Low Energy, High Impact	487	0.000165582	0.000676152	10	1478.96	SCB	Low	FALSE
MXD3	23.4699	133.07	5.83659	142.55	6.00568	0.0128673	0.0174021	0.00453485	0.000317802	1.37051	Low Energy, High Impact	575	0	NA	10	0	Equal	High	FALSE
ZNF200	23.6216	132.47	3.03	65.55	4.73409	0.0329363	0.0372861	0.00434979	0.000317181	1.37331	Low Energy, High Impact	446	0	NA	10	0	Equal	High	FALSE
THAP11	23.6703	133.88	5.83144	139.72	4.64515	0.102532	0.06838	-0.0341516	0.000313219	1.3742	Low Energy, High Impact	836	-0.00321864	0.00065119	10	1535.65	Beta	Low	FALSE
NCOA1	24.112	132.73	4.47407	65.91	3.50208	0.020842	0.052878	0.0320359	0.000310126	1.38223	Low Energy, High Impact	913	0	NA	10	0	Equal	High	FALSE
RFX2	24.3299	132.93	8.74124	117.86	8.58119	0.0403767	0.0534664	0.0130896	0.00030689	1.38614	Low Energy, High Impact	936	0	NA	10	0	Equal	High	FALSE
HES5	25.0651	131.27	9.55458	178.91	5.16612	0.0272354	0.0332808	0.00604548	0.000301626	1.39907	Low Energy, High Impact	485	-1.60216e-05	0.000407768	10	2452.38	Beta	Low	FALSE
EP300	27.3606	251.41	1.57053	247.48	2.81941	0.0433523	0.0415952	-0.00175708	0.0001448	1.43713	Low Energy, Low Impact	903	-0.000631235	3.60826e-05	10	27714.2	Beta	Low	FALSE
EHF	27.9892	127.27	4.59217	92.68	4.4854	0.0440927	0.0674178	0.0233251	0.000278538	1.44699	Low Energy, High Impact	577	-8.59183e-05	0.000433082	10	2309.03	Beta	Low	FALSE
SPI1	28.2596	127.86	8.35696	173.19	4.33379	0.0211944	0.0313547	0.0101603	0.00027461	1.45117	Low Energy, High Impact	419	0	NA	NA	0	None	High	FALSE
CTCFL	29.3045	128.17	11.6896	170.57	6.91106	0.0287088	0.0272939	-0.00141496	0.000264183	1.46693	Low Energy, High Impact	363	0.00137085	0.000473062	10	2113.89	SCB	Low	FALSE
GMEB1	30.1422	252.76	2.28796	252.73	4.07717	0.0598456	0.0802324	0.0203868	0.000130738	1.47917	Low Energy, Low Impact	613	-0.00202638	0.000720549	10	1387.83	Beta	Low	FALSE
ZNF567	30.419	124.57	2.70896	6.91	0.964993	0.0183826	0.0916235	0.0732409	0.000261799	1.48315	Low Energy, High Impact	621	-0.00534394	0.000155642	10	6425.01	Beta	Low	FALSE
TCF7L1	30.7071	124.33	2.89916	89.77	4.9825	0.0282447	0.0341981	0.00595338	0.00025984	1.48724	Low Energy, High Impact	592	0	NA	NA	0	None	High	FALSE
PHF20	31.5962	254.38	2.55754	259.23	2.20585	0.100681	0.0985731	-0.00210774	0.000123931	1.49963	Low Energy, Low Impact	952	0.00219529	0.000713897	10	1400.76	SCB	Low	FALSE
ZNF836	32.2823	254.25	2.00693	252.86	3.51338	0.0410322	0.0361427	-0.00488952	0.000121358	1.50896	Low Energy, Low Impact	292	0	NA	10	0	Equal	High	FALSE
SOX5	32.5504	122.51	11.7064	179.49	5.06622	0.0314476	0.0369351	0.00548745	0.000248738	1.51256	Low Energy, High Impact	715	-0.00207849	0.000637229	10	1569.3	Beta	Low	FALSE
MAF	33.0501	122.33	4.41543	149.68	4.24235	0.0840914	0.0331903	-0.050901	0.000245335	1.51917	Low Energy, High Impact	900	0.00322723	0.00134112	10	745.648	SCB	Medium	FALSE
IKZF2	33.3846	121.42	1.99585	76.56	6.59403	0.0226394	0.0181712	-0.00446821	0.000244682	1.52355	Low Energy, High Impact	514	0.0011558	0.000700506	10	1427.54	SCB	Low	FALSE
ISL1	33.4904	255.04	1.89054	286.07	1.29689	0.202366	0.133079	-0.0692877	0.00011662	1.52492	Low Energy, Low Impact	3222	0.000769538	0.000671898	10	1488.32	SCB	Low	FALSE
KLF13	34.0811	255.9	3.45388	280.17	1.88055	0.103521	0.0769336	-0.0265874	0.000114215	1.53251	Low Energy, Low Impact	650	0	NA	10	0	Equal	High	FALSE
VDR	35.0046	120	2.62082	93.06	4.09439	0.025405	0.0378598	0.0124549	0.000236096	1.54413	Low Energy, High Impact	526	0	NA	10	0	Equal	High	FALSE
FOXP3	35.0403	255.84	2.44421	263.36	2.158	0.023787	0.0310254	0.00723842	0.000111114	1.54457	Low Energy, Low Impact	364	0	NA	10	0	Equal	High	FALSE
ETV4	36.2945	255.79	4.39765	229.8	3.5248	0.0772922	0.0274995	-0.0497927	0.000107295	1.55984	Low Energy, Low Impact	418	0.00131464	0.000472135	10	2118.04	SCB	Low	FALSE
FOSL2	36.5093	118.53	5.51482	163.54	5.17652	0.0264605	0.0401335	0.013673	0.00022915	1.5624	Low Energy, High Impact	438	-0.00521199	0.000658486	10	1518.63	Beta	Low	FALSE
VSX2	37.6097	119.14	4.32755	78.93	4.93443	0.0488401	0.04024	-0.00860009	0.000221316	1.5753	Low Energy, High Impact	384	-0.00367772	0.000907716	10	1101.67	Beta	Low	FALSE
MZF1	37.6251	118.69	7.97812	159.3	6.82612	0.0609191	0.119132	0.0582128	0.000222057	1.57548	Low Energy, High Impact	838	-0.00739808	0.000635591	10	1573.34	Beta	Low	FALSE
CLOCK	38.0095	257.68	1.82508	276.81	1.9106	0.101321	0.0438773	-0.0574438	0.000101706	1.57989	Low Energy, Low Impact	869	0.00549461	0.000811402	10	1232.43	SCB	Low	FALSE
ZNF91	44.9893	114.13	2.96326	37.24	2.52711	0.037273	0.0708384	0.0335654	0.000193065	1.65311	Low Energy, High Impact	1152	0	NA	6	0	Equal	High	FALSE
JUN	45.7525	111.33	17.2645	170.67	8.26096	0.0572413	0.0904367	0.0331954	0.000194576	1.66042	Low Energy, High Impact	801	-0.00380156	0.00144244	10	693.268	Beta	Medium	FALSE
MYBL1	46.7066	111.8	4.69042	133.67	4.28305	0.00579661	0.0166566	0.01086	0.000189807	1.66938	Low Energy, High Impact	493	0	NA	NA	0	None	High	FALSE
CHURC1	47.644	112.01	5.02417	151.39	4.94187	0.0251106	0.0333402	0.00822961	0.000185727	1.67801	Low Energy, High Impact	1261	0	NA	10	0	Equal	High	FALSE
FOSB	49.5787	109.01	4.88555	113.44	6.7843	0.0161422	0.0453248	0.0291825	0.000183346	1.6953	Low Energy, High Impact	476	-0.00161883	0.000712546	10	1403.42	Beta	Low	FALSE
NELFB	49.6494	111.27	1.4274	14.64	1.75534	0.0140519	0.0294539	0.015402	0.0001794	1.69591	High Energy, High Impact	1141	0	NA	NA	0	None	High	FALSE
NR2C2	52.4297	260.66	0.843514	273.28	1.82618	0.0352809	0.0388011	0.00352028	7.28929e-05	1.71958	High Energy, Low Impact	573	-0.00167064	0.000352491	10	2836.95	Beta	Low	FALSE
MESP1	54.0808	107.69	3.45737	79.99	6.65073	0.0284498	0.0521453	0.0236954	0.000170125	1.73304	High Energy, High Impact	434	0	NA	10	0	Equal	High	FALSE
NFATC3	55.387	107.45	3.28564	115.33	4.02782	0.0630462	0.0723917	0.00934555	0.00016648	1.74341	High Energy, High Impact	520	0	NA	10	0	Equal	High	FALSE
SIX3	55.5999	106.14	6.3134	141.45	4.83333	0.0323778	0.133867	0.101489	0.000167871	1.74507	High Energy, High Impact	584	-0.00329924	0.00072993	10	1369.99	Beta	Low	FALSE
SOX15	56.2761	107.14	6.21666	131.21	5.40911	0.0179864	0.0146523	-0.00333413	0.00016432	1.75032	High Energy, High Impact	429	0.000389153	0.000437264	10	2286.95	SCB	Low	FALSE
ZNF12	56.7027	106.71	2.49158	58.65	3.76688	0.0319888	0.026857	-0.00513182	0.000163735	1.7536	High Energy, High Impact	633	0	NA	10	0	Equal	High	FALSE
TFE3	57.0399	106.22	9.37392	157.92	6.21611	0.053712	0.054694	0.000981922	0.000163511	1.75618	High Energy, High Impact	599	0.00137123	0.000857115	10	1166.7	SCB	Low	FALSE
GFI1B	57.4498	261.82	1.25029	257.54	2.79039	0.0227778	0.027748	0.00497013	6.62298e-05	1.75929	High Energy, Low Impact	504	0	NA	7	0	Equal	High	FALSE
IRF3	58.7243	105.36	4.36358	49.64	2.5287	0.025293	0.0307823	0.00548931	0.000160105	1.76882	High Energy, High Impact	960	-0.0043973	0.00129256	10	773.657	Beta	Medium	FALSE
ZNF394	62.9694	101.37	3.0106	91.84	4.01693	0.0434996	0.0472079	0.00370825	0.000155131	1.79913	High Energy, High Impact	649	0	NA	10	0	Equal	High	FALSE
ARNTL2	63.8016	100.38	2.9225	38.14	2.30072	0.0321582	0.0314924	-0.000665752	0.000154602	1.80483	High Energy, High Impact	583	-0.00064633	0.000460654	10	2170.83	Beta	Low	FALSE
MXD4	63.8484	262.78	1.0404	294	0	0.0963906	0.068134	-0.0282566	5.93756e-05	1.80515	High Energy, Low Impact	1566	0	NA	10	0	Equal	High	FALSE
FOXJ3	64.1621	262.19	6.12611	233.6	5.32954	0.0435678	0.0712266	0.0276588	5.92177e-05	1.80728	High Energy, Low Impact	1026	-0.000186064	0.0010997	10	909.336	Beta	Medium	FALSE
ARID5A	64.5023	100.23	1.98914	25.33	1.60841	0.00946432	0.0292884	0.0198241	0.000153149	1.80958	High Energy, High Impact	531	0	NA	10	0	Equal	High	FALSE
ZNF467	66.172	99.86	5.492	95.88	4.36071	0.0939124	0.0968911	0.00297872	0.000149833	1.82067	High Energy, High Impact	496	0	NA	10	0	Equal	High	FALSE
ETS1	68.327	98.03	3.61661	80.03	3.71852	0.0436881	0.0414233	-0.00226479	0.000147788	1.83459	High Energy, High Impact	410	-0.00201753	0.000283645	10	3525.53	Beta	Low	FALSE
RREB1	70.4261	97.64	10.4886	134.09	7.79808	0.136068	0.155493	0.0194253	0.00014395	1.84773	High Energy, High Impact	786	0.00513644	0.00104957	10	952.77	SCB	Medium	FALSE
NANOGP8	71.1784	96.05	5.93121	116.79	4.6543	0.0394014	0.0168772	-0.0225242	0.000144763	1.85235	High Energy, High Impact	490	0	NA	10	0	Equal	High	FALSE
SRY	73.1305	94	6.72249	102.77	5.75046	0.0220392	0.0268844	0.00484517	0.000143939	1.8641	High Energy, High Impact	244	-0.000514345	2.42382e-05	10	41257.2	Beta	Low	FALSE
HNF1B	75.3215	264.87	0.960377	293	0	0.101569	0.0501119	-0.0514566	4.99358e-05	1.87692	High Energy, Low Impact	410	0.000667264	0.000473332	10	2112.68	SCB	Low	FALSE
SP2	76.1301	93.5	3.51476	41.71	2.30632	0.0146222	0.0228093	0.00818716	0.000138999	1.88156	High Energy, High Impact	479	0	NA	1	0	Equal	High	FALSE
RARA	76.2785	92.03	4.68709	53.61	4.84694	0.025766	0.0338254	0.00805946	0.000140921	1.8824	High Energy, High Impact	449	-0.000625959	0.000134116	10	7456.25	Beta	Low	FALSE
TCF3	78.1562	265.56	1.43773	257.68	3.06126	0.0592336	0.0624746	0.00324103	4.8e-05	1.89296	High Energy, Low Impact	616	-0.00117289	0.000619984	10	1612.94	Beta	Low	FALSE
KLF16	79.2235	90.18	3.25167	26.98	2.97457	0.0289463	0.0291904	0.000244047	0.000138435	1.89885	High Energy, High Impact	500	-0.00168468	0.00186313	10	536.732	Beta	Medium	FALSE
CDX2	79.2952	91.18	4.30029	81.52	3.92475	0.0475277	0.0276712	-0.0198566	0.00013681	1.89925	High Energy, High Impact	326	-0.00203345	0.000376873	10	2653.41	Beta	Low	FALSE
NFIA	80.311	89.01	6.31736	108.39	5.28366	0.0235377	0.0333341	0.0097964	0.000138336	1.90477	High Energy, High Impact	845	-0.00137187	0.00120933	10	826.905	Beta	Medium	FALSE
NFYA	80.9131	89.33	3.20055	62.52	3.6055	0.03218	0.0281974	-0.00398256	0.00013682	1.90802	High Energy, High Impact	565	0	NA	10	0	Equal	High	FALSE
ZNF646	82.7476	88.01	2.70613	41.71	1.91377	0.0200776	0.0362157	0.0161381	0.000135771	1.91776	High Energy, High Impact	426	-0.000220684	0.000320062	10	3124.39	Beta	Low	FALSE
ELF3	84.2604	265.74	5.35718	234.73	5.96091	0.0848834	0.0832023	-0.00168115	4.44926e-05	1.92562	High Energy, Low Impact	1222	0.0022311	0.00157867	10	633.445	SCB	Medium	FALSE
ATF7	85.3492	85.92	6.54075	103.11	5.76281	0.0388151	0.0485866	0.00977157	0.000134797	1.9312	High Energy, High Impact	737	-0.000650156	0.000483585	10	2067.89	Beta	Low	FALSE
BPTF	86.0129	265.23	5.76975	225.77	5.71345	0.0987789	0.0829762	-0.0158027	4.36696e-05	1.93456	High Energy, Low Impact	2347	0.00346015	0.00198729	10	503.198	SCB	Medium	FALSE
ZNF880	86.6723	86.89	5.03502	92.81	4.19402	0.0454973	0.0548143	0.00931695	0.000131275	1.93788	High Energy, High Impact	526	-0.000755046	0.000987987	10	1012.16	Beta	Low	FALSE
OTX1	88.2979	267	0.942809	268.13	1.69762	0.0330714	0.0275139	-0.00555744	4.22586e-05	1.94595	High Energy, Low Impact	472	-0.00562217	0.00112545	10	888.536	Beta	Medium	FALSE
TAF1	89.2891	83.81	1.38312	16.61	1.51687	0.0198767	0.0197535	-0.000123188	0.000132055	1.9508	High Energy, High Impact	623	0	NA	10	0	Equal	High	FALSE
PURA	91.3031	83.53	4.54263	109.62	3.95117	0.0217713	0.0340742	0.0123029	0.00012957	1.96049	High Energy, High Impact	1540	0	NA	10	0	Equal	High	FALSE
CHD2	93.6381	82.8	4.139	98.56	3.25458	0.0929643	0.079583	-0.0133813	0.000127439	1.97145	High Energy, High Impact	1126	0	NA	10	0	Equal	High	FALSE
CREB3	94.4793	89.7	18.5687	178.37	7.97934	0.120615	0.144607	0.0239927	0.000116696	1.97534	High Energy, High Impact	1758	-0.00023	0.000972561	10	1028.21	Beta	Low	FALSE
STAT2	96.7125	268.27	1.48293	283.66	1.54541	0.0759887	0.0460262	-0.0299624	3.83998e-05	1.98548	High Energy, Low Impact	1062	0	NA	10	0	Equal	High	FALSE
HBP1	98.0462	80.02	4.57702	91.61	5.20663	0.0807751	0.0939901	0.013215	0.000125886	1.99143	High Energy, High Impact	883	0.00960743	0.00121894	10	820.384	SCB	Medium	FALSE
GATA6	98.7919	79.89	4.00226	81.44	4.46608	0.0268581	0.0449482	0.0180901	0.000125136	1.99472	High Energy, High Impact	1007	-0.0044328	0.0009371	10	1067.12	Beta	Low	FALSE
ERF	99.0079	80.12	9.80237	155.26	6.44576	0.0258908	0.0346089	0.00871814	0.000124509	1.99567	High Energy, High Impact	779	0.0012397	0.000705478	10	1417.48	SCB	Low	FALSE
ZNF432	101.519	78.74	2.88367	53.76	2.29677	0.0244529	0.0445415	0.0200886	0.000123531	2.00655	High Energy, High Impact	584	0	NA	10	0	Equal	High	FALSE
ATF1	102.527	80.01	6.08441	118.7	7.38481	0.0789284	0.0784956	-0.000432872	0.000120399	2.01084	High Energy, High Impact	928	0	NA	4	0	Equal	High	FALSE
SOX13	104.807	76.89	1.38458	19.36	2.32475	0.0284538	0.0391062	0.0106524	0.000122498	2.02039	High Energy, High Impact	657	0	NA	10	0	Equal	High	FALSE
MTF1	105.561	78.49	8.51676	135.33	7.0296	0.0795769	0.107362	0.0277853	0.000119175	2.0235	High Energy, High Impact	848	0.00631538	0.00190388	10	525.242	SCB	Medium	FALSE
PPARG	109.048	269.93	1.92409	253.86	3.44955	0.0449245	0.0238281	-0.0210964	3.38475e-05	2.03762	High Energy, Low Impact	483	0.0037253	NA	10	0	SCB	High	FALSE
GMEB2	114.496	73.75	1.81116	29.03	1.7492	0.0168175	0.0197188	0.00290126	0.000116842	2.05879	High Energy, High Impact	511	0	NA	10	0	Equal	High	FALSE
SOX9	115.319	270.09	0.933063	264.55	2.28908	0.00887671	0.020824	0.0119473	3.19879e-05	2.0619	High Energy, Low Impact	348	0	NA	10	0	Equal	High	FALSE
ETV3	115.583	73.32	3.50722	88.7	4.34962	0.0353714	0.0328079	-0.00256347	0.000116412	2.06289	High Energy, High Impact	527	-0.000894895	0.00280115	10	356.996	Beta	High	FALSE
STAT1	117.877	73.68	7.0437	133.49	6.42988	0.0810892	0.101077	0.0199876	0.000113597	2.07143	High Energy, High Impact	1412	-0.00331468	0.00101779	10	982.519	Beta	Medium	FALSE
DBP	121.727	71.98	1.92789	56.43	2.63717	0.0543147	0.0725943	0.0182796	0.000112566	2.08539	High Energy, High Impact	664	-0.0006504	0.00109088	10	916.694	Beta	Medium	FALSE
ZNF225	123.136	71.47	2.1717	35.55	2.20823	0.0162797	0.0316454	0.0153657	0.000112061	2.09039	High Energy, High Impact	570	0	NA	4	0	Equal	High	FALSE
ZNF420	136.822	69.27	3.17775	95.96	4.55698	0.00602367	0.0244583	0.0184346	0.00010401	2.13616	High Energy, High Impact	533	0	NA	5	0	Equal	High	FALSE
TFCP2	137.849	68.06	1.40576	62.43	2.6218	0.031091	0.0402299	0.00913892	0.000105044	2.1394	High Energy, High Impact	545	0	NA	10	0	Equal	High	FALSE
HCFC1	138.916	272.6	1.04447	289.56	1.21705	0.0588828	0.0614117	0.00252894	2.63107e-05	2.14275	High Energy, Low Impact	1180	0.00261693	0.000859758	10	1163.12	SCB	Low	FALSE
CREB3L2	140.738	68.31	4.61814	145.13	3.56938	0.110064	0.123974	0.0139099	0.000102516	2.14841	High Energy, High Impact	2543	0.00508351	0.00110301	10	906.613	SCB	Medium	FALSE
TEAD4	150.466	66.18	1.76601	71.52	3.53762	0.0473377	0.0528202	0.00548249	9.89285e-05	2.17744	High Energy, High Impact	583	-0.00307831	0.00176817	10	565.556	Beta	Medium	FALSE
TLX2	154.429	273.9	0.822659	273.5	1.83402	0.0172431	0.0209061	0.00366303	2.35557e-05	2.18873	High Energy, Low Impact	538	0	NA	10	0	Equal	High	FALSE
SIRT6	166.03	64.06	1.75706	86.48	3.43623	0.0293443	0.0455972	0.0162529	9.25764e-05	2.22019	High Energy, High Impact	740	0	NA	2	0	Equal	High	FALSE
NR2F6	169.767	274.59	1.13791	275.86	2.47419	0.348141	0.0981561	-0.249985	2.13738e-05	2.22985	High Energy, Low Impact	1926	0	NA	10	0	Equal	High	FALSE
ZNF281	170.934	63.22	1.64274	76.39	4.15093	0.0356049	0.0398572	0.0042522	9.10965e-05	2.23283	High Energy, High Impact	802	0	NA	10	0	Equal	High	FALSE
DRAP1	181.687	66.79	16.5927	167.13	12.8288	0.18881	0.167401	-0.0214084	8.11914e-05	2.25932	High Energy, High Impact	3041	0.000223633	0.00226155	10	442.174	SCB	High	FALSE
ELF4	182.147	61.81	2.46877	74.8	5.89813	0.0707251	0.0865515	0.0158264	8.74074e-05	2.26042	High Energy, High Impact	596	-0.00249442	0.000805433	10	1241.57	Beta	Low	FALSE
HOXB4	184.042	62	2.98142	120.77	5.38208	0.0820471	0.131695	0.0496476	8.62467e-05	2.26492	High Energy, High Impact	293	0	NA	10	0	Equal	High	FALSE
RARG	197.178	60.41	3.0288	75.62	7.2902	0.0350995	0.0645214	0.0294219	8.25853e-05	2.29486	High Energy, High Impact	403	0	NA	10	0	Equal	High	FALSE
ZNF516	214.893	57.97	2.27616	107.69	3.87088	0.0542477	0.0738019	0.0195542	7.89126e-05	2.33222	High Energy, High Impact	1021	0.00613639	0.000996635	10	1003.38	SCB	Low	FALSE
ETV6	222.857	276.15	0.657129	278.19	2.07776	0.111993	0.0734842	-0.0385093	1.61904e-05	2.34803	High Energy, Low Impact	476	0.00390477	0.000844806	10	1183.7	SCB	Low	FALSE
ZNF556	223.611	57.48	0.771722	26.69	1.54851	0.0206789	0.0209325	0.000253647	7.64716e-05	2.34949	High Energy, High Impact	801	-0.000122255	0.000381766	10	2619.4	Beta	Low	FALSE
YY1	224.743	57.87	2.01838	89.15	4.21008	0.0834145	0.0469739	-0.0364406	7.55824e-05	2.35169	High Energy, High Impact	1390	-0.00457512	0.000621139	10	1609.94	Beta	Low	FALSE
ATF3	229.502	56.79	4.05591	145.61	6.59644	0.0321799	0.0949852	0.0628052	7.53982e-05	2.36079	High Energy, High Impact	306	-0.00402445	0.00066655	10	1500.26	Beta	Low	FALSE
TFEB	253.911	54.22	1.52143	55.52	2.73577	0.0393549	0.0884451	0.0490902	7.13219e-05	2.40468	High Energy, High Impact	713	-0.000548566	0.000162973	10	6136	Beta	Low	FALSE
LMX1A	259.76	277.36	0.643852	291.98	0.2	0.155854	0.0648535	-0.0910007	1.383e-05	2.41457	High Energy, Low Impact	1082	0.00212365	0.000894716	10	1117.67	SCB	Low	FALSE
BCL6	261.261	53.84	2.15425	74.17	4.89703	0.0373431	0.105203	0.0678602	6.97956e-05	2.41707	High Energy, High Impact	632	-0.00030025	0.000249583	10	4006.68	Beta	Low	FALSE
ZNF76	262.848	54.26	5.2774	126.83	7.76427	0.0661316	0.108389	0.042257	6.88468e-05	2.41971	High Energy, High Impact	1299	-0.00743434	0.00118935	10	840.797	Beta	Medium	FALSE
MAFF	267.486	52.9	1.17637	47.28	1.41478	0.0529172	0.0632325	0.0103153	6.936e-05	2.4273	High Energy, High Impact	682	-0.0042867	0.000710283	10	1407.89	Beta	Low	FALSE
KMT2B	275.196	277.94	1.16185	242.14	2.14627	0.0678459	0.0393421	-0.0285037	1.30271e-05	2.43964	High Energy, Low Impact	624	0.00361859	0.000714697	10	1399.19	SCB	Low	FALSE
YY2	277.356	51.96	1.6325	56.24	2.45822	0.025885	0.0398852	0.0140002	6.80791e-05	2.44304	High Energy, High Impact	482	6.35794e-05	0.000456016	10	2192.9	SCB	Low	FALSE
ELK1	304.14	50.54	3.01317	108.68	6.0701	0.0381599	0.0700023	0.0318424	6.37942e-05	2.48307	High Energy, High Impact	464	-0.00114119	0.000654934	10	1526.87	Beta	Low	FALSE
HES6	309.228	278.79	0.607944	272.74	1.28409	0.0951318	0.0977631	0.00263132	1.15582e-05	2.49028	High Energy, Low Impact	632	0	NA	10	0	Equal	High	FALSE
HEY1	321.885	49.43	2.18468	66.77	5.41202	0.050455	0.0842717	0.0338167	6.16041e-05	2.5077	High Energy, High Impact	597	0.00445189	0.00115979	10	862.223	SCB	Medium	FALSE
CREB1	356.62	46.97	1.32158	30.73	1.12685	0.0746137	0.120035	0.0454218	5.84553e-05	2.55221	High Energy, High Impact	921	0.00310265	0.00140163	10	713.457	SCB	Medium	FALSE
MAFK	359.394	46.33	2.26994	101.62	2.59284	0.014067	0.026556	0.012489	5.87886e-05	2.55557	High Energy, High Impact	405	-0.000457254	0.00142166	10	703.401	Beta	Medium	FALSE
E2F5	370.518	46.06	2.63166	45.79	2.61424	0.0148027	0.015891	0.0010883	5.73508e-05	2.56881	High Energy, High Impact	626	0	NA	10	0	Equal	High	FALSE
ZNF595	371.702	45.3	1.66667	6.91	1.62739	0.026829	0.0481212	0.0212921	5.81065e-05	2.57019	High Energy, High Impact	489	-0.00173484	0.000262901	10	3803.72	Beta	Low	FALSE
ZNF655	371.96	280.43	0.590412	296.53	0.70288	0.0808249	0.0494548	-0.03137	9.55286e-06	2.5705	High Energy, Low Impact	1087	0	NA	10	0	Equal	High	FALSE
MNX1	376.792	280.35	1.11351	247.77	3.35103	0.0806319	0.0489489	-0.031683	9.43304e-06	2.5761	High Energy, Low Impact	822	0.0091787	0.00113287	10	882.715	SCB	Medium	FALSE
HNF4G	387.102	44.25	2.76477	49.09	2.43333	0.0104341	0.0242974	0.0138633	5.70895e-05	2.58783	High Energy, High Impact	393	0	NA	3	0	Equal	High	FALSE
ATF2	390.532	44.19	1.50886	17.18	3.30711	0.0731998	0.121397	0.0481972	5.66632e-05	2.59166	High Energy, High Impact	1068	-0.00429632	0.00108521	10	921.483	Beta	Medium	FALSE
FOXN2	399.047	42.55	1.86068	13.66	1.94998	0.0356114	0.0598285	0.0242171	5.75424e-05	2.60102	High Energy, High Impact	619	0.00060869	0.00172525	10	579.625	SCB	Medium	FALSE
TCF7	418.683	41.19	0.646592	7.96	1.29428	0.0327626	0.032749	-1.36245e-05	5.66116e-05	2.62189	High Energy, High Impact	405	0	NA	10	0	Equal	High	FALSE
MAFA	457.946	39.07	1.34281	46.4	2.72289	0.0848805	0.266206	0.181326	5.44963e-05	2.66081	High Energy, High Impact	1073	-0.00519924	0.000902446	10	1108.1	Beta	Low	FALSE
TAF6	461.559	38.7	2.16258	66.68	3.91547	0.028487	0.0449896	0.0165026	5.45735e-05	2.66423	High Energy, High Impact	660	-0.0011528	0.000852628	10	1172.84	Beta	Low	FALSE
IRF6	493.037	37.36	1.95153	80.58	4.30921	0.0176429	0.0252941	0.00765126	5.2874e-05	2.69288	High Energy, High Impact	1016	-0.000981235	0.000321009	10	3115.18	Beta	Low	FALSE
ASCL1	500.978	36.68	3.37214	136.4	4.53716	0.0617553	0.0472036	-0.0145517	5.29749e-05	2.69982	High Energy, High Impact	726	0	NA	10	0	Equal	High	FALSE
TCF12	511.136	35.99	0.797661	16.85	2.88281	0.04345	0.0539124	0.0104623	5.28907e-05	2.70854	High Energy, High Impact	762	0.00237069	0.000973167	10	1027.57	SCB	Low	FALSE
NR5A2	514.907	35.37	1.39736	46.84	2.33861	0.0220581	0.0294362	0.00737812	5.33984e-05	2.71173	High Energy, High Impact	580	-0.00077102	0.000155885	10	6415	Beta	Low	FALSE
PAX4	516.312	282.36	0.643852	262.91	2.39989	0.157449	0.0344576	-0.122991	6.83517e-06	2.71291	High Energy, Low Impact	1241	0	NA	10	0	Equal	High	FALSE
JUND	553.943	33.49	1.57951	79.57	4.16395	0.0566568	0.056938	0.00028126	5.2341e-05	2.74347	High Energy, High Impact	1541	-0.00490923	0.00132337	10	755.647	Beta	Medium	FALSE
ZNF639	555.586	35.11	3.44918	102.65	5.58565	0.0735772	0.0930531	0.0194759	4.9845e-05	2.74475	High Energy, High Impact	1109	0.00114126	0.000802506	10	1246.1	SCB	Low	FALSE
RUNX1	580.562	283.04	0.695149	285.7	1.3817	0.00371727	0.00306665	-0.000650624	6.06418e-06	2.76385	High Energy, Low Impact	476	0	NA	10	0	Equal	High	FALSE
KLF3	583.424	32.57	0.623691	2.01	0.797661	0.0219808	0.0479726	0.0259918	5.1058e-05	2.76598	High Energy, High Impact	748	-0.00420301	0.00124611	10	802.5	Beta	Medium	FALSE
PBX1	646.333	284.07	1.22479	264.69	4.64213	0.142141	0.0798135	-0.062327	5.42741e-06	2.81046	High Energy, Low Impact	1226	-0.00445725	0.000904301	10	1105.83	Beta	Low	FALSE
ELF1	646.944	31.15	1.20918	52.46	3.35574	0.0456897	0.0649461	0.0192564	4.80786e-05	2.81087	High Energy, High Impact	1113	0.00149141	0.00137515	10	727.195	SCB	Medium	FALSE
PGR	682.343	284.59	0.697687	288.04	1.16272	0.0398299	0.025254	-0.0145759	5.13162e-06	2.834	High Energy, Low Impact	1039	0	NA	10	0	Equal	High	FALSE
ZNF559	697.219	29.56	1.25786	35.96	2.70024	0.0446935	0.0770054	0.0323119	4.69329e-05	2.84337	High Energy, High Impact	626	0.000800211	0.00118711	10	842.38	SCB	Medium	FALSE
ETV1	728.356	29.14	0.66697	9.52	1.69062	0.0995262	0.169765	0.0702383	4.55526e-05	2.86234	High Energy, High Impact	890	-0.00864661	0.00103773	10	963.642	Beta	Medium	FALSE
RUNX3	777.533	27.7	2.7469	109.8	6.01849	0.00181504	0.00338493	0.00156989	4.48125e-05	2.89072	High Energy, High Impact	361	0	NA	10	0	Equal	High	FALSE
NFE2L1	811.788	285.93	0.555141	284.4	2.14617	0.21984	0.105001	-0.114838	4.2932e-06	2.90944	High Energy, Low Impact	1400	-0.0149853	0.00136293	10	733.716	Beta	Medium	FALSE
RXRG	828.248	27.08	0.872475	23.61	1.1625	0.0457548	0.160758	0.115004	4.29974e-05	2.91816	High Energy, High Impact	1089	-0.0103909	0.00094884	10	1053.92	Beta	Low	FALSE
ZNF429	864.732	26.09	0.668105	23.94	1.80247	0.0960592	0.155341	0.0592822	4.26884e-05	2.93688	High Energy, High Impact	1241	0.00292551	0.00117332	10	852.283	SCB	Medium	FALSE
SP1	914.457	25.27	0.827006	29.83	1.84804	0.0499724	0.0582631	0.00829066	4.16271e-05	2.96116	High Energy, High Impact	528	0.0019067	0.0012508	10	799.488	SCB	Medium	FALSE
TBP	955.963	23.74	0.690776	6.07	1.60966	0.04353	0.0775296	0.0339996	4.22823e-05	2.98044	High Energy, High Impact	701	0.000434275	NA	10	0	SCB	High	FALSE
ZBTB14	997.924	22.37	1.79593	27.91	1.93894	0.0335937	0.0523637	0.01877	4.28789e-05	2.9991	High Energy, High Impact	539	0.00244603	0.00154432	10	647.535	SCB	Medium	FALSE
NFE2L2	1008.1	21.91	0.739847	4	0	0.0583068	0.108677	0.0503699	4.32985e-05	3.0035	High Energy, High Impact	1662	0.00145508	0.00132192	10	756.478	SCB	Medium	FALSE
ZNF333	1025.75	21.73	1.77443	79.42	4.44763	0.0383458	0.0418517	0.0035059	4.28901e-05	3.01104	High Energy, High Impact	558	0	NA	10	0	Equal	High	FALSE
FOXO1	1028.38	20.73	0.941254	1.4	0.586033	0.029124	0.0424759	0.013352	4.47495e-05	3.01215	High Energy, High Impact	663	0.00128008	0.000790941	10	1264.32	SCB	Low	FALSE
HNF4A	1061.05	287.9	0.893297	269.04	1.63867	0.178511	0.13472	-0.0437912	3.26224e-06	3.02574	High Energy, Low Impact	906	-0.00211934	0.000855017	10	1169.57	Beta	Low	FALSE
MYCN	1086.82	287.92	0.761179	280.17	0.899551	0.108229	0.0152466	-0.0929826	3.18468e-06	3.03616	High Energy, Low Impact	869	0.00127905	NA	10	0	SCB	High	FALSE
MLX	1087.42	288.11	0.930895	266.53	2.30702	0.129261	0.12971	0.000449219	3.18081e-06	3.0364	High Energy, Low Impact	1640	0.00474742	0.000747948	10	1336.99	SCB	Low	FALSE
IRF1	1290.19	18.36	1.87229	117.8	5.96454	0.0416862	0.0354136	-0.00627258	4.0035e-05	3.11066	High Energy, High Impact	580	-9.98164e-06	0.000225967	10	4425.43	Beta	Low	FALSE
STAT6	1317.78	18.13	0.719919	12.63	2.19114	0.0390657	0.0391105	4.48401e-05	3.96681e-05	3.11984	High Energy, High Impact	715	-0.00103637	0.000967002	10	1034.12	Beta	Low	FALSE
ZBTB7A	1391.67	289.99	0.1	296.35	0.479372	0.170601	0.115661	-0.0549401	2.46937e-06	3.14354	High Energy, Low Impact	1467	0.00308901	0.000755665	10	1323.34	SCB	Low	FALSE
OVOL2	1422.58	16.68	0.863163	31.39	2.25583	0.0441235	0.0666708	0.0225473	3.97595e-05	3.15308	High Energy, High Impact	813	0.00167831	0.000715172	10	1398.26	SCB	Low	FALSE
SMAD5	1426.68	16.63	0.77401	12.83	2.2159	0.0709936	0.0977289	0.0267353	3.97577e-05	3.15433	High Energy, High Impact	1083	0.00417408	0.00127482	10	784.426	SCB	Medium	FALSE
ELF2	1677.73	14.48	0.61101	33.38	1.05198	0.0374454	0.0439249	0.00647953	3.85042e-05	3.22472	High Energy, High Impact	693	0.00556424	0.00165468	10	604.347	SCB	Medium	FALSE
SREBF2	1681.1	14.43	1.58436	76.82	8.09587	0.0969426	0.156925	0.0599821	3.85513e-05	3.22559	High Energy, High Impact	1622	-0.0128667	0.00116235	10	860.326	Beta	Medium	TRUE
ARX	1837.3	291.06	0.238683	290.16	1.01225	0.0361523	0.0238477	-0.0123047	1.86358e-06	3.26418	High Energy, Low Impact	1513	-0.0025035	0.00188748	10	529.806	Beta	Medium	FALSE
NFIC	1892.29	12.46	0.730573	2.59	0.570221	0.0486444	0.0780698	0.0294254	3.92616e-05	3.27699	High Energy, High Impact	1589	0.00364622	0.0012499	10	800.067	SCB	Medium	FALSE
CEBPG	2002.03	11.92	1.08879	44.44	2.48356	0.108712	0.178785	0.0700727	3.86605e-05	3.30147	High Energy, High Impact	1021	-0.00481787	0.000604881	10	1653.22	Beta	Low	TRUE
PDX1	2061.83	11.23	2.01938	126.79	5.29207	0.115624	0.1816	0.0659761	3.9657e-05	3.31425	High Energy, High Impact	2135	-0.00655002	0.00113073	10	884.381	Beta	Medium	TRUE
RFX5	2176.63	10.09	0.888706	20.68	1.67501	0.0387305	0.0584944	0.0197639	4.1427e-05	3.33779	High Energy, High Impact	542	-0.0023328	0.000966115	10	1035.07	Beta	Low	FALSE
MAX	2311.91	291.94	0.238683	285.29	1.9812	0.135591	0.112791	-0.0228001	1.47656e-06	3.36397	High Energy, Low Impact	1243	0.00726799	0.000973822	10	1026.88	SCB	Low	FALSE
BHLHE41	2329.68	9.18	0.796203	65.64	2.85162	0.0571599	0.181203	0.124043	4.21654e-05	3.3673	High Energy, High Impact	610	-0.0024233	0.000804769	10	1242.59	Beta	Low	TRUE
ETV2	2514.56	8.44	1.23354	73.31	4.62251	0.0364972	0.0353615	-0.00113564	4.21275e-05	3.40046	High Energy, High Impact	660	-0.00631924	0.00141733	10	705.551	Beta	Medium	FALSE
FOS	2819.48	7.17	0.377525	8.04	1.68127	0.0397063	0.100595	0.0608884	4.34119e-05	3.45017	High Energy, High Impact	906	-0.0061934	0.000956045	10	1045.98	Beta	Low	TRUE
HTATIP2	3759.94	293.02	0.140705	282.37	1.81272	0.17648	0.192037	0.0155568	9.0457e-07	3.57518	High Energy, Low Impact	2480	-0.00933087	0.00209544	10	477.227	Beta	High	FALSE
GABPA	3947.57	5.74	0.440844	41.02	2.0399	0.0179357	0.0258667	0.007931	3.75846e-05	3.59633	High Energy, High Impact	662	-0.00225786	0.00163405	10	611.976	Beta	Medium	FALSE
SREBF1	4104.63	5.26	0.440844	15.26	2.81633	0.0606955	0.135066	0.0743702	3.89181e-05	3.61327	High Energy, High Impact	1645	-0.0177788	0.00111825	10	894.256	Beta	Medium	TRUE
GATA4	4359.42	293.98	0.140705	298	0	0.31078	0.145841	-0.164939	7.7764e-07	3.63943	High Energy, Low Impact	1079	-0.00953952	0.00152261	10	656.767	Beta	Medium	FALSE
ZBTB20	5654.11	3.8	0.402015	16.93	2.17077	0.0591472	0.12163	0.0624824	3.68464e-05	3.75236	High Energy, High Impact	1928	-0.00283358	0.00114132	10	876.179	Beta	Medium	TRUE
ATF4	6525.14	2.76	0.766996	128.57	4.79532	0.105374	0.137359	0.0319847	4.07589e-05	3.81459	High Energy, High Impact	2884	-0.00260178	0.00107137	10	933.385	Beta	Medium	FALSE
ZNF580	6635.41	2.44	0.498888	21.65	1.53987	0.0547732	0.0880403	0.0332671	4.381e-05	3.82187	High Energy, High Impact	1846	-0.0058585	0.00145534	10	687.123	Beta	Medium	FALSE
MAFB	12159.1	295.37	0.562372	289.26	1.54802	0.172823	0.11259	-0.0602327	2.775e-07	4.0849	High Energy, Low Impact	3227	0.00481179	0.00130173	10	768.206	SCB	Medium	FALSE
RXRA	12241	295.72	0.514045	295.12	0.326599	0.179393	0.0762555	-0.103137	2.7532e-07	4.08782	High Energy, Low Impact	1531	0.00191493	0.00142297	10	702.754	SCB	Medium	FALSE
FEV	15524.6	297.12	0.573488	275.94	2.63166	0.119424	0.121329	0.00190546	2.16067e-07	4.19102	High Energy, Low Impact	2663	-0.00347009	0.00181126	10	552.102	Beta	Medium	FALSE
NEUROD1	17207.5	297.79	0.40936	277.31	1.22016	0.12637	0.173209	0.0468388	1.94499e-07	4.23572	High Energy, Low Impact	4158	-0.0078636	0.00111201	10	899.272	Beta	Medium	FALSE
XBP1	57627.6	1	0	68.08	5.39487	0.119088	0.193286	0.0741981	8.6764e-06	4.76063	High Energy, High Impact	5285	-0.0098253	0.00166958	10	598.953	Beta	Medium	FALSE
