## Supplementary material for "Multi-modal comparison of primary and stem cell-derived β-cells nominates targets for maturation": Suppl Table 6

### Sheet: Supplementary_Table6
Supplementary Table 6.
Gene	logFC	AveExpr	t	P.Value	adj.P.Val	B
AHR	-0.393453	10.2232	-6.7912	7.95899e-07	7.32227e-05	5.87055
SLC2A2	-0.647694	6.55804	-6.03021	4.52601e-06	0.000208196	4.14293
AFP	-0.636353	9.1067	-5.81809	7.4366e-06	0.000228056	3.64967
HHEX	0.48329	8.26023	5.26126	2.79771e-05	0.000643473	2.33538
CXCR4	0.570551	6.26778	5.04398	4.72519e-05	0.000869435	1.81661
GHRL	0.467314	7.8127	4.81133	8.30987e-05	0.00127418	1.2588
ZFP42	-0.723729	5.62404	-4.54053	0.000160812	0.00194314	0.608066
SCG5	0.260584	12.4107	4.52028	0.000168968	0.00194314	0.559383
DDIT3	-0.222785	9.20282	-3.77041	0.00105288	0.0100589	-1.23021
SST	0.353787	14.8106	3.6945	0.00126544	0.0100589	-1.40862
INS	0.253166	17.6342	3.69065	0.00127728	0.0100589	-1.41765
SLC30A8	-0.194006	10.0466	-3.67955	0.00131203	0.0100589	-1.44367
CYP1A1	-0.3692	8.00732	-3.42153	0.0024403	0.0172698	-2.04283
LDHA	-0.19792	9.08947	-3.31788	0.00312402	0.0197004	-2.28003
INSM1	-0.168265	13.2141	-3.30215	0.00324288	0.0197004	-2.31581
PCSK1N	0.157579	14.2456	3.27897	0.00342616	0.0197004	-2.36846
CHGB	0.149708	11.8517	3.21208	0.0040131	0.021718	-2.51966
IL1R1	-0.27791	7.12331	-3.17381	0.00439166	0.0224463	-2.60568
PCSK2	0.179999	10.6431	3.15067	0.00463704	0.022453	-2.6575
ABCC8	0.209541	10.6425	3.0633	0.00568876	0.0261683	-2.85191
GCK	0.221593	8.8488	2.849	0.009329	0.039105	-3.31918
G6PC2	0.195955	13.0508	2.82998	0.00974272	0.039105	-3.35994
GCGR	-0.305444	5.98225	-2.82847	0.00977624	0.039105	-3.36317
PROX1	0.121309	10.098	2.56121	0.0178013	0.0654963	-3.92148
CDH2	-0.145252	9.35157	-2.53723	0.0187656	0.0654963	-3.97017
ITPR1	0.161971	9.31997	2.53134	0.0190096	0.0654963	-3.98208
UCN3	0.172726	9.13328	2.52628	0.0192217	0.0654963	-3.99231
ITPR2	0.128007	8.53048	2.33799	0.0288761	0.0948787	-4.36473
KCNJ11	0.198319	6.63594	2.03403	0.0541708	0.171852	-4.92806
NR4A1	-0.257196	5.07876	-1.82086	0.0822462	0.252222	-5.29106
UCP2	0.13496	9.02003	1.79957	0.0856479	0.254181	-5.32572
ARX	-0.113711	9.56399	-1.68717	0.105688	0.303852	-5.50362
VEGFA	-0.0740798	12.8012	-1.65859	0.111378	0.310507	-5.54746
HNF1B	0.17666	7.00858	1.62193	0.119052	0.322139	-5.60284
CPE	0.0966477	13.4079	1.57963	0.128451	0.332839	-5.66552
ISL1	0.0884739	11.3677	1.57187	0.130241	0.332839	-5.67689
EIF2D	-0.0784576	9.17138	-1.53324	0.13946	0.346764	-5.73275
HADH	0.0948229	11.4607	1.47718	0.153789	0.37233	-5.81184
MNX1	0.11893	7.60361	1.45153	0.160732	0.379162	-5.84722
GLP1R	0.163915	7.73226	1.42598	0.1679	0.38617	-5.88196
RBBP5	-0.0933231	7.82696	-1.33353	0.195989	0.43978	-6.00332
PAX6	0.0682099	12.0267	1.30985	0.203748	0.446305	-6.03331
IAPP	0.0809881	14.0255	1.22882	0.23211	0.496607	-6.1324
CACNA1D	0.0527053	9.49133	1.16334	0.257143	0.537662	-6.20844
SOX9	0.265427	6.31502	1.13323	0.269306	0.546683	-6.24218
LDB1	0.0710362	10.4791	1.12346	0.273341	0.546683	-6.25295
WDR5	-0.0907995	8.11968	-1.07474	0.29413	0.569415	-6.30546
EPAS1	0.106965	7.32468	1.06801	0.297086	0.569415	-6.31254
KMT2C	-0.0465081	10.1207	-0.999944	0.3282	0.614787	-6.38195
FOXO1	0.0461086	9.59781	0.959841	0.347557	0.614787	-6.4209
EIF5B	-0.0560642	9.659	-0.959419	0.347765	0.614787	-6.4213
PAM	0.0704756	9.40483	0.95483	0.35003	0.614787	-6.42566
IGF2R	-0.0685284	8.34619	-0.946491	0.354171	0.614787	-6.43354
CDH1	0.0375918	11.657	0.868708	0.394378	0.664859	-6.50392
GCG	-0.0605562	16.8232	-0.862944	0.39747	0.664859	-6.50891
RFX6	-0.0584298	9.88347	-0.836534	0.411842	0.676597	-6.53139
NEUROD1	-0.0275449	12.9676	-0.806357	0.428661	0.691874	-6.55627
ASH2L	-0.0454233	8.37581	-0.776098	0.445948	0.707366	-6.58035
KCNK3	0.0828866	7.05448	0.754594	0.458488	0.71493	-6.59694
PCSK1	-0.0386502	11.1369	-0.706953	0.487011	0.74675	-6.6321
FOXA2	-0.0279865	10.7299	-0.685519	0.500171	0.749019	-6.6472
MAFB	-0.0372181	10.8046	-0.678098	0.504774	0.749019	-6.65233
HNF1A	0.0614189	5.99997	0.633259	0.533087	0.777195	-6.68216
KCNK1	0.045668	8.59736	0.614763	0.545013	0.777195	-6.6939
PDX1	0.0455598	8.82588	0.608465	0.549105	0.777195	-6.69781
HSPA5	0.0350849	9.33743	0.580377	0.567553	0.783627	-6.71481
NKX2-2	0.0868782	5.53433	0.561596	0.580063	0.783627	-6.72575
HNF4A	-0.0352257	9.07678	-0.5529	0.585902	0.783627	-6.73069
INSR	0.0354274	9.05915	0.550201	0.58772	0.783627	-6.73221
CHGA	0.0407228	17.1714	0.518283	0.60943	0.797161	-6.74963
HK2	0.0635208	5.88173	0.498016	0.62341	0.797161	-6.76016
SLC16A1	0.0699905	5.83591	0.49736	0.623865	0.797161	-6.76049
GLIS3	0.0334894	9.45076	0.462114	0.648533	0.817329	-6.77781
SOX4	-0.0324262	7.87997	-0.434845	0.667907	0.830371	-6.79034
MED15	-0.0334091	7.83382	-0.408726	0.686689	0.842338	-6.80165
ITPR3	-0.0280194	9.77287	-0.395489	0.696288	0.842875	-6.80712
PAX4	0.0322361	9.24951	0.380284	0.707378	0.845179	-6.81318
ATP2A2	0.0286806	9.78388	0.347999	0.731146	0.862377	-6.82527
GATA4	-0.0217886	8.45999	-0.313719	0.756687	0.869494	-6.83695
HIF1A	0.012239	11.1091	0.304064	0.763934	0.869494	-6.84002
RBPJ	0.0193032	9.26429	0.301938	0.765533	0.869494	-6.84068
SLC2A1	0.0372407	5.82395	0.258321	0.798559	0.895944	-6.85328
NEUROG3	0.0225421	5.75852	0.21092	0.834889	0.925419	-6.86476
NKX6-1	0.0101746	11.1319	0.146244	0.885059	0.968692	-6.87669
RYR2	-0.0147104	7.82258	-0.13353	0.894987	0.968692	-6.87853
IGF2	0.0194362	9.66454	0.11891	0.906425	0.969664	-6.88044
IGF1R	0.00539021	9.08593	0.0765068	0.939707	0.978212	-6.88472
ATP2A3	-0.00314531	12.253	-0.0683719	0.946107	0.978212	-6.88533
EIF2A	-0.00293813	9.84959	-0.0597684	0.952879	0.978212	-6.8859
FOXA1	-0.00335937	10.3476	-0.0546037	0.956947	0.978212	-6.88621
ARNT	-0.00205626	9.69109	-0.035388	0.972089	0.982772	-6.8871
GIPR	0.000783721	9.97935	0.0157432	0.987581	0.987581	-6.88762
